# MARS: a tool for haplotype-resolved population-based structural variation detection

**DOI:** 10.1101/2021.09.27.462061

**Authors:** Lu Zhang, Arend Sidow, Xin Zhou

**Affiliations:** Department of Computer Science, Hong Kong Baptist University, Kowloon Tong, Hong Kong; Department of Pathology, Stanford University, Stanford, CA 94305, USA; Department of Biomedical Engineering, Vanderbilt University, Nashville, TN 37235, USA; Department of Computer Science, Vanderbilt University, Nashville, TN 37235, USA

## Abstract

**Motivation:** Linked-reads enables genome-wide phased diploid assemblies. These haplotype-resolved assemblies allow us to genotype structural variants (SVs) with a high sensitivity and be able to further phase them. Yet, existing SV callers are designed for haploid genome assemblies only, and there is no tool to call SV from a large population of diploid assemblies which can define and refine SVs from a global view.

**Results:** We introduce MARS (Multiple Alignment-based Refinement of Svs) in linked-reads for the detection of the most common SV types - indels from diploid genome assemblies of a large population. We evaluated SVs from MARS based on Mendelian law of inheritance and PacBio HiFi reads and it achieved a high validation rate around 73%-87% for indels that we have selected from 34 assembled samples.

**Availability:** Source code and documentation are available on https://github.com/maiziex/MARS.

**Supplementary information:** Supplementary data are available at *Bioinformatics* online.
