## SupplementaryTable1 for "MARS: a tool for haplotype-resolved population-based structural variation detection"

### Sheet: Sheet1
Sample Name	Super population	Population	Population Description	Sex	Average phasical coverage of long fragments (C_f)	Average short-read coverage per fragment (C_r)	Average fragment length (Mu_FL; Kb)	Weighted average fragment length (WMu_FL; Kb)	Number of fragments per barcode (N_F/P)	Contig N50 (Kb)	# of deletions (>20bp)	# of insertions (>20bp)	Public Download link
HG00250	EUR	GBR	BRITISH FROM ENGLAND AND SCOTLAND, UK	Female	180.09	0.35	33.25	62.62	13.54	80.42	43764	19920	https://sra-pub-src-1.s3.amazonaws.com/SRR6345722/HG00250_phased_possorted.bam.2
HG00353	EUR	FIN	FINNISH IN FINLAND	Female	193.64	0.34	40.02	78.4	13.78	85.95	39159	20467	https://sra-pub-src-1.s3.amazonaws.com/SRR6345721/HG00353_phased_possorted.bam.1
HG00512	EAS	CHS	HAN CHINESE SOUTH, CHINA	Male	183.49	0.39	40.98	78.23	8.96	87.86	37560	21006	ftp://ftp.sra.ebi.ac.uk/ERA829/ERA829267/bam/HG00512_phased_possorted_bam.bam
HG00513	EAS	CHS	HAN CHINESE SOUTH, CHINA	Female	217.53	0.2	37.84	59.45	11.93	24.06	56579	18570	ftp://ftp.sra.ebi.ac.uk/ERA829/ERA829267/bam/HG00513_phased_possorted_bam.bam
HG00514	EAS	CHS	HAN CHINESE SOUTH, CHINA	Female	166.91	0.47	27.63	78.97	11.06	93.82	38661	20696	ftp://ftp.sra.ebi.ac.uk/ERA829/ERA829267/bam/HG00514_phased_possorted_bam.bam
HG00731	AMR	PUR	PUERTO RICAN IN PUERTO RICO	Female	210.52	0.2	45.51	91.08	9.7	31.12	55007	19046	ftp://ftp.sra.ebi.ac.uk/ERA829/ERA829267/bam/HG00731_phased_possorted_bam.bam
HG00732	AMR	PUR	PUERTO RICAN IN PUERTO RICO	Female	207.5	0.23	39.01	75.8	10.67	34.96	51926	18910	ftp://ftp.sra.ebi.ac.uk/ERA829/ERA829267/bam/HG00732_phased_possorted_bam.bam
HG00733	AMR	PUR	PUERTO RICAN IN PUERTO RICO	Female	228.38	0.37	37.79	75.96	11.51	104.25	37083	20393	ftp://ftp.sra.ebi.ac.uk/ERA829/ERA829267/bam/HG00733_phased_possorted_bam.bam
HG00851	EAS	CDX	CHINESE DAI IN XISHUANGBANNA, CHINA	Female	205.25	0.33	34.57	70.22	14.9	99.64	40170	20258	https://sra-pub-src-1.s3.amazonaws.com/SRR6345724/HG00851_phased_possorted.bam.1
HG01971	AMR	PEL	PERUVIAN IN LIMA, PERU	Female	216.16	0.3	37.63	75.1	14.34	92.42	39297	20274	https://sra-pub-src-1.s3.amazonaws.com/SRR6345723/HG01971_phased_possorted.bam.1
HG02623	AFR	GWD	GAMBIAN IN WESTERN DIVISION, THE GAMBIA	Male	253.53	0.23	46.28	88.5	12.61	109.21	40025	22354	https://sra-pub-src-1.s3.amazonaws.com/SRR6345726/HG02623_phased_possorted.bam.1
HG03115	AFR	ESN	ESAN FROM NIGERIA	Male	195.54	0.3	39.95	78.47	12.46	114.8	41287	22761	https://sra-pub-src-1.s3.amazonaws.com/SRR6345725/HG03115_phased_possorted.bam.1
HG03838	SAS	STU	SRI LANKAN TAMIL IN THE UK	Female	216.73	0.31	37.33	72.49	15.71	89.48	38945	20427	https://sra-pub-src-1.s3.amazonaws.com/SRR6345728/HG03838_phased_possorted.bam.1
NA12878	EUR	CEPH	Utah residents (CEPH) with Northern and Western European ancestry	Female	166.63	0.22	37.99	64.27	10.22	128.91	33456	19442	https://cg.10xgenomics.com/samples/assembly/2.1.0/wfu/wfu_fastqs.tar
NA18552	EAS	CHB	HAN CHINESE IN BEIJING, CHINA	Female	255.47	0.29	34.26	80.16	15.39	103.15	35382	21304	https://sra-pub-src-1.s3.amazonaws.com/SRR6345727/NA18552_phased_possorted.bam.1
NA19068	EAS	JPT	JAPANESE IN TOKYO, JAPAN	Male	186.3	0.36	23.87	32.24	14.83	65.44	42016	24207	https://sra-pub-src-1.s3.amazonaws.com/SRR6345720/NA19068_phased_possorted.bam.1
NA19238	AFR	Yoruba	YORUBA IN IBADAN, NIGERIA	Female	190.58	0.34	40.45	82.12	9.11	99.35	42083	24304	ftp://ftp.sra.ebi.ac.uk/ERA829/ERA829267/bam/NA19238_phased_possorted_bam.bam
NA19239	AFR	Yoruba	YORUBA IN IBADAN, NIGERIA	Male	210.63	0.22	41.37	85.64	10.54	55.67	50091	21756	ftp://ftp.sra.ebi.ac.uk/ERA829/ERA829267/bam/NA19239_phased_possorted_bam.bam
NA19240	AFR	YRI	YORUBA IN IBADAN, NIGERIA	Female	195.04	0.19	48.64	89.31	7.4	158.93	39529	23875	https://cg.10xgenomics.com/samples/genome/2.2.1/NA19240_WGS_v2/NA19240_WGS_v2_phased_possorted_bam.bam
NA19440	AFR	LWK	LUHYA IN WEBUYE, KENYA	Female	247.93	0.29	45.94	81.45	12.43	144.63	39443	23310	https://sra-pub-src-1.s3.amazonaws.com/SRR6345719/NA19440_phased_possorted.bam.1
NA19789	AMR	MXL	MEXICAN ANCESTRY IN LOS ANGELES, CALIFORNIA, USA	Male	227.83	0.3	46.13	93.41	11.06	125.48	36066	19859	https://sra-pub-src-1.s3.amazonaws.com/SRR6345718/NA19789_phased_possorted.bam.1
NA20587	EUR	TSI	TOSCANI IN ITALIA (TUSCANS IN ITALY)	Female	224.45	0.28	38.15	67.39	16.27	81.06	42074	20521	https://sra-pub-src-1.s3.amazonaws.com/SRR6345717/NA20587_phased_possorted.bam.1
NA24143	AMR	Jewish	Ashkenazim Jewish	Female	194.15	0.36	43.22	90.31	9.81	105.23	36158	21561	https://ftp-trace.ncbi.nlm.nih.gov/ReferenceSamples/giab/data/AshkenazimTrio/HG004_NA24143_mother/10Xgenomics_ChromiumGenome/NA24143.fastqs/
NA24149	AMR	Jewish	Ashkenazim Jewish	Male	155.29	0.45	40.27	104.87	8.31	113.54	34522	22450	https://ftp-trace.ncbi.nlm.nih.gov/ReferenceSamples/giab/data/AshkenazimTrio/HG003_NA24149_father/10Xgenomics_ChromiumGenome/NA24149.fastqs/
NA24385	AMR	Jewish	Ashkenazim Jewish	Male	185.39	0.28	43.45	83.31	7.22	52.55	40220	22431	https://ftp-trace.ncbi.nlm.nih.gov/ReferenceSamples/giab/data/AshkenazimTrio/HG002_NA24385_son/10Xgenomics_ChromiumGenome/NA24385.fastqs/
HGP	NA	NA	NA	Male	291.76	0.24	60.78	112.68	10.34	120.9	35057	17518	https://cg.10xgenomics.com/samples/assembly/2.1.0/hgp/hgp_fastqs.tar
HLA1 (IHW09170)	NA	NA	NA	NA	397.32	0.076	96.47	306.26	7.72	14.76	61357	21573
HLA2 (IHW09366)	NA	NA	NA	NA	273.38	0.12	35.44	77.43	11.26	28.89	51782	19722
HLA3 (IHW09364)	NA	NA	NA	NA	863.97	0.053	83.97	155.34	19.17	15.28	66031	19533
HLA4 (IHW09317)	NA	NA	NA	NA	880.31	0.052	49.84	78.88	32.43	1.48	59472	8674
HLA5 (IHW09403)	NA	NA	NA	NA	262.9	0.21	77.28	161.04	6.32	51.07	42610	22080
HLA7 (IHW09280)	NA	NA	NA	NA	717.72	0.061	65.34	115.41	21.43	10.52	55878	15471
HLA9	NA	NA	NA	NA	166.03	0.52	31.13	285.84	11.36	46.41	33813	25671
HLA10	NA	NA	NA	NA	397.32	0.076	96.47	206.26	7.72	68.24	35803	26937
